# Pathway redistribution across cellular states reveals a shared signaling backbone and context-dependent regulatory modules in RNA-binding protein networks

**DOI:** 10.1101/2025.03.03.641203

**Authors:** Naoki Osato, Kengo Sato

## Abstract

Understanding how regulatory architectures are reorganized during biological state transitions remains a central challenge in functional genomics. Here, we integrate co-expression–derived regulatory interactions with interpretable deep learning to compute gene-level contribution scores and introduce ΔNES (normalized enrichment score difference) to quantify pathway redistribution across biological states. Applying this framework to neural progenitor and leukemia-associated cellular states, we identify systematic redistribution of functional modules across RNA-binding proteins, including PKM, HNRNPK, and NELFE. Neural System– and Immune System–associated modules are differentially positioned along contribution-ranked regulatory landscapes, while Signal Transduction consistently forms a conserved signaling backbone. These findings suggest that pathway redistribution reflects regulatory reorganization across biological states and provides a framework for interpreting large-scale regulatory coordination beyond expression-centric analyses.
