## Supplementary Tables S1-S4 and S6 for "Pathway redistribution across cellular states reveals a shared signaling backbone and context-dependent regulatory modules in RNA-binding protein networks"

### Sheet: Table_S1
Supplementary Table S1. Co-expression–based selection enhances DeepLIFT contribution scores of NABP binding sites. (The table legend is provided in the Supplementary Note and Tables section.)
DBP / RBP	Cell type	Co-expression–based predictions Upper row: mean values Lower row: median values	Non-co-expression–based predictions Upper row: mean values Lower row: median values
DBP	HepG2	0.00528035	0.00370705
		0.00277673	0.00190305
RBP	K562	0.00795024	0.00356062
		0.00560401	0.00178089
DBP	NPC	0.00387892	0.00382018
		0.0018721	0.00187339
RBP	NPC	0.00820365	0.00355667
		0.00589823	0.00172941
DBP	HMEC	0.00401238	0.00380941
		0.00179766	0.00180302
RBP	HMEC	0.00892272	0.00354546
		0.00637295	0.00168
DBP	HFF	0.00389408	0.00381896
		0.00169833	0.00179182
RBP	HFF	0.00875776	0.00354803
		0.00648642	0.00171039
DBP / RBP	Cell type	Co-expression–based: mean (upper) median (lower)	Non-co-expression–based: mean (upper) median (lower)
DBP	HepG2	0.00528035	0.00370705
		0.00277673	0.00190305
RBP	K562	0.00795024	0.00356062
		0.00560401	0.00178089
DBP	NPC	0.00387892	0.00382018
		0.0018721	0.00187339
RBP	NPC	0.00820365	0.00355667
		0.00589823	0.00172941
DBP	HMEC	0.00401238	0.00380941
		0.00179766	0.00180302
RBP	HMEC	0.00892272	0.00354546
		0.00637295	0.00168
DBP	HFF	0.00389408	0.00381896
		0.00169833	0.00179182
RBP	HFF	0.00875776	0.00354803
		0.00648642	0.00171039

### Sheet: Table_S2
Supplementary Table S2. Overlap ratios of high-contribution promoter-proximal regions with ChIP-seq–identified binding sites across multiple thresholds. (The table legend is provided in the Supplementary Note and Tables section.)
DBP	ChIP-seq overlap (A1)	All high-ranking regions (B1)	Overlap ratio (A1 / B1)	ChIP-seq overlap (A2)	All high-ranking regions (B2)	Overlap ratio (A2 / B2)	ChIP-seq overlap (C1)	All high-contribution regions (D1)	Overlap ratio (C1 / D1)	ChIP-seq overlap (C2)	All high-contribution regions (D2)	Overlap ratio (C2 / D2)
AKAP8	577	1106	0.5217	638	1238	0.515347	44	93	0.473118	644	1252	0.514377
BAZ2A	36	101	0.356436	95	232	0.409483	16	57	0.280702	394	743	0.530283
CAMTA2	95	317	0.299685	209	607	0.344316	53	194	0.273196	352	938	0.375267
DMTF1	130	782	0.16624	163	902	0.18071	50	380	0.131579	163	902	0.18071
FBXL19	494	1057	0.46736	494	1057	0.46736	473	1030	0.459223	494	1057	0.46736
FOXJ3	8	32	0.25	20	86	0.232558	2	20	0.1	154	403	0.382134
FUBP1	0	0	0	1	3	0.333333	0	0	0	1	9	0.111111
MATR3	0	104	0	7	805	0.00869565	0	31	0	24	1149	0.0208877
MTF1	6	61	0.0983607	28	172	0.162791	1	28	0.0357143	121	549	0.220401
POGK	209	312	0.669872	596	807	0.738538	40	90	0.444444	695	923	0.752979
SPEN	822	985	0.834518	830	1000	0.83	368	473	0.778013	833	1010	0.824752
THAP4	327	748	0.437166	427	937	0.45571	149	418	0.356459	427	937	0.45571
THAP7	297	564	0.526596	578	1046	0.552581	92	210	0.438095	597	1072	0.556903
TOE1	0	9	0	0	94	0	0	2	0	12	735	0.0163265
ZBTB34	111	437	0.254005	236	777	0.303732	61	260	0.234615	316	941	0.335813
ZC3H13	25	74	0.337838	157	365	0.430137	4	25	0.16	530	924	0.573593
ZC3H4	283	934	0.302998	283	934	0.302998	247	873	0.282932	283	934	0.302998
ZFP62	29	343	0.0845481	64	636	0.100629	3	79	0.0379747	81	827	0.0979444
ZKSCAN5	179	1063	0.168391	180	1069	0.168382	62	456	0.135965	180	1068	0.168539
ZNF12	35	143	0.244755	70	255	0.27451	24	105	0.228571	232	601	0.386023
ZNF142	507	839	0.604291	566	959	0.590198	53	110	0.481818	587	990	0.592929
ZNF276	39	178	0.219101	144	399	0.360902	21	123	0.170732	375	860	0.436047
ZNF446	382	837	0.456392	391	862	0.453596	285	641	0.444618	394	878	0.448747
ZNF526	26	115	0.226087	150	532	0.281955	4	29	0.137931	390	1097	0.355515
ZNF557	286	906	0.315673	286	908	0.314978	278	891	0.312009	286	908	0.314978
ZNF576	1	8	0.125	4	35	0.114286	0	4	0	134	480	0.279167
ZNF646	219	992	0.220766	220	1005	0.218905	122	574	0.212544	221	1009	0.219029
ZNF691	71	136	0.522059	204	366	0.557377	9	42	0.214286	427	737	0.579376
ZNF786	261	582	0.448454	374	837	0.446834	28	94	0.297872	406	912	0.445175
ZNF800	80	190	0.421053	266	550	0.483636	22	69	0.318841	512	963	0.531672
ZNF865	12	32	0.375	57	164	0.347561	5	17	0.294118	247	612	0.403595
ZSCAN25	3	25	0.12	22	84	0.261905	1	12	0.0833333	217	417	0.520384
High-contribution regions were defined using four thresholds: two based on contribution score rank (A1, A2) and two based on absolute contribution score (C1, C2). Overlap ratios represent the proportion of these promoter-proximal regions (±5 kb from transcription start sites [TSSs]) that overlap with ChIP-seq binding sites.

### Sheet: Table_S3
Supplementary Table S3. Overlap ratios of high-contribution promoter–enhancer regions with ChIP-seq–identified binding sites across multiple thresholds. (The table legend is provided in the Supplementary Note and Tables section.)
DBP	ChIP-seq overlap (A1)	All high-ranking regions (B1)	Overlap ratio (A1 / B1)	ChIP-seq overlap (A2)	All high-ranking regions (B2)	Overlap ratio (A2 / B2)	ChIP-seq overlap (C1)	All high-contribution regions (D1)	Overlap ratio (C1 / D1)	ChIP-seq overlap (C2)	All high-contribution regions (D2)	Overlap ratio (C2 / D2)
AKAP8	945	1106	0.85443	1053	1238	0.850565	77	93	0.827957	1065	1252	0.850639
BAZ2A	76	101	0.752475	188	232	0.810345	42	57	0.736842	642	743	0.864065
CAMTA2	247	317	0.77918	489	607	0.805601	150	194	0.773196	781	938	0.832623
DMTF1	289	782	0.369565	353	902	0.391353	128	380	0.336842	353	902	0.391353
FBXL19	976	1057	0.923368	976	1057	0.923368	951	1030	0.923301	976	1057	0.923368
FOXJ3	26	32	0.8125	65	86	0.755814	16	20	0.8	326	403	0.808933
FUBP1	0	0	0	1	3	0.333333	0	0	0	4	9	0.444444
MATR3	0	104	0	35	805	0.0434783	0	31	0	72	1149	0.0626632
MTF1	23	61	0.377049	73	172	0.424419	7	28	0.25	286	549	0.520947
POGK	284	312	0.910256	766	807	0.949195	75	90	0.833333	880	923	0.953413
SPEN	961	985	0.975635	973	1000	0.973	457	473	0.966173	980	1010	0.970297
THAP4	609	748	0.814171	768	937	0.819637	330	418	0.789474	768	937	0.819637
THAP7	501	564	0.888298	949	1046	0.907266	180	210	0.857143	974	1072	0.908582
TOE1	1	9	0.111111	21	94	0.223404	0	2	0	220	735	0.29932
ZBTB34	288	437	0.659039	552	777	0.710425	175	260	0.673077	685	941	0.727949
ZC3H13	48	74	0.648649	259	365	0.709589	12	25	0.48	737	924	0.797619
ZC3H4	631	934	0.675589	631	934	0.675589	584	873	0.668958	631	934	0.675589
ZFP62	77	343	0.22449	152	636	0.238994	15	79	0.189873	193	827	0.233374
ZKSCAN5	508	1063	0.477893	511	1069	0.478017	196	456	0.429825	511	1068	0.478464
ZNF12	110	143	0.769231	204	255	0.8	78	105	0.742857	491	601	0.816972
ZNF142	759	839	0.904648	861	959	0.89781	93	110	0.845455	887	990	0.89596
ZNF276	145	178	0.814607	346	399	0.867168	97	123	0.788618	776	860	0.902326
ZNF446	752	837	0.898447	771	862	0.894432	574	641	0.895476	783	878	0.8918
ZNF526	77	115	0.669565	391	532	0.734962	18	29	0.62069	849	1097	0.773929
ZNF557	642	906	0.708609	643	908	0.70815	627	891	0.703704	643	908	0.70815
ZNF576	3	8	0.375	22	35	0.628571	2	4	0.5	319	480	0.664583
ZNF646	760	992	0.766129	769	1005	0.765174	433	574	0.754355	772	1009	0.765114
ZNF691	126	136	0.926471	337	366	0.920765	36	42	0.857143	671	737	0.910448
ZNF786	467	582	0.802405	664	837	0.793309	68	94	0.723404	719	912	0.788377
ZNF800	144	190	0.757895	421	550	0.765455	50	69	0.724638	782	963	0.812046
ZNF865	31	32	0.96875	151	164	0.920732	16	17	0.941176	568	612	0.928105
ZSCAN25	19	25	0.76	61	84	0.72619	12	12	1	360	417	0.863309
High-contribution regions were defined using four thresholds: two based on contribution score rank (A1, A2) and two based on absolute contribution score (C1, C2). Overlap ratios represent the proportion of these regions (±100 kb from transcription start sites [TSSs]) that overlap with ChIP-seq binding sites.

### Sheet: Table_S4
Supplementary Table S4. Overlap ratios of high-contribution transcribed regions with eCLIP peaks across multiple thresholds. (The table legend is provided in the Supplementary Note and Tables section.)
RBP	eCLIP overlap (A1)	All high-ranking regions (B1)	Overlap ratio (A1 / B1)	eCLIP overlap (A2)	All high-ranking regions (B2)	Overlap ratio (A2 / B2)	eCLIP overlap (C1)	All high-contribution regions (D1)	Overlap ratio (C1 / D1)	eCLIP overlap (C2)	All high-contribution regions (D2)	Overlap ratio (C2 / D2)
AKAP8	1182	1230	0.960976	1199	1249	0.959968	716	752	0.952128	1201	1254	0.957735
CCDC86	646	725	0.891034	813	892	0.911435	241	292	0.825342	814	893	0.911534
DDX19B	221	286	0.772727	384	501	0.766467	14	30	0.466667	484	642	0.753894
DNAJC2	505	657	0.768645	806	1013	0.795656	22	27	0.814815	854	1081	0.790009
EIF2S1	176	768	0.229167	359	1146	0.313264	66	292	0.226027	362	1149	0.315057
EIF2S2	932	1083	0.860572	932	1083	0.860572	891	1042	0.855086	932	1083	0.860572
EIF3H	94	128	0.734375	569	671	0.847988	28	39	0.717949	743	849	0.875147
EIF4B	4	4	1	47	52	0.903846	2	2	1	658	696	0.945402
ETF1	148	242	0.61157	650	886	0.733634	42	79	0.531646	869	1122	0.77451
EXOSC9	6	24	0.25	38	67	0.567164	1	12	0.0833333	428	487	0.87885
FKBP4	13	66	0.19697	132	477	0.27673	7	29	0.241379	290	808	0.358911
ILF2	1096	1124	0.975089	1096	1124	0.975089	1043	1069	0.975678	1096	1124	0.975089
NAA15	2	9	0.222222	66	98	0.673469	0	4	0	414	537	0.77095
NELFE	4	76	0.0526316	91	895	0.101676	0	0	0	1329	3295	0.403338
NFX1	9	31	0.290323	60	111	0.540541	3	12	0.25	427	530	0.80566
PKM	570	735	0.77551	570	735	0.77551	570	735	0.77551	570	735	0.77551
POLR2G	915	1059	0.864023	915	1059	0.864023	915	1059	0.864023	915	1059	0.864023
PRPF6	30	73	0.410959	252	515	0.48932	16	34	0.470588	764	1293	0.590874
RBM27	974	1149	0.847694	985	1164	0.84622	142	176	0.806818	985	1164	0.84622
RPL23A	49	118	0.415254	408	659	0.61912	16	32	0.5	450	702	0.641026
RPLP0	509	538	0.946097	681	710	0.959155	198	220	0.9	681	710	0.959155
RPS2	522	689	0.75762	522	689	0.75762	445	604	0.736755	522	689	0.75762
RPS24	13	28	0.464286	258	517	0.499033	13	22	0.590909	460	761	0.604468
RPS5	36	76	0.473684	197	287	0.686411	24	49	0.489796	613	762	0.804462
RRP9	274	530	0.516981	601	962	0.62474	90	187	0.481283	608	970	0.626804
RTF1	15	27	0.555556	167	270	0.618519	9	13	0.692308	773	1025	0.754146
SRFBP1	434	737	0.588874	545	905	0.60221	24	50	0.48	556	939	0.592119
SRP68	23	26	0.884615	131	139	0.942446	10	11	0.909091	592	610	0.970492
TNRC6A	86	100	0.86	579	664	0.871988	7	10	0.7	818	942	0.868365
High-contribution regions were defined using four thresholds: two based on contribution score rank (A1, A2) and two based on absolute contribution score (C1, C2). Overlap ratios represent the proportion of high-contribution transcribed regions (from transcription start sites [TSSs] to transcription end sites [TESs]) that overlap with eCLIP peaks.

### Sheet: Table S6
Supplementary Table S6. ChIP-seq datasets for DNA-binding proteins
ENCODE ID	Gene	Cell type
ENCFF716HAB	AKAP8	hepg2
ENCFF455PZT	BAZ2A	hepg2
ENCFF333PIQ	CAMTA2	hepg2
ENCFF598CBU	DMTF1	hepg2
ENCFF643XUN	FBXL19	hepg2
ENCFF548ZQR	FOXJ3	hepg2
ENCFF139XIZ	FUBP1	hepg2
ENCFF241YGM	MATR3	hepg2
ENCFF502QZR	MTF1	hepg2
ENCFF335VPW	POGK	hepg2
ENCFF198OOM	SPEN	hepg2
ENCFF014RJF	THAP4	hepg2
ENCFF986ZVU	THAP7	hepg2
ENCFF167IAP	TOE1	hepg2
ENCFF685UPN	ZBTB34	hepg2
ENCFF583ZWV	ZC3H13	hepg2
ENCFF847EOB	ZC3H4	hepg2
ENCFF224RFJ	ZFP62	hepg2
ENCFF669MLA	ZKSCAN5	hepg2
ENCFF409PJJ	ZNF12	hepg2
ENCFF868DTR	ZNF142	hepg2
ENCFF451VTH	ZNF276	hepg2
ENCFF645VCZ	ZNF446	hepg2
ENCFF753CVD	ZNF526	hepg2
ENCFF130ZHU	ZNF557	hepg2
ENCFF115ENN	ZNF576	hepg2
ENCFF496HIK	ZNF646	hepg2
ENCFF296WYX	ZNF691	hepg2
ENCFF458FBS	ZNF786	hepg2
ENCFF618NTX	ZNF800	hepg2
ENCFF060MHX	ZNF865	hepg2
ENCFF460DRP	ZSCAN25	hepg2
